# Automated Proofreading of Digitally Reconstructed Neural Morphology Enhances Accuracy, Scalability, and Standardization

**DOI:** 10.64898/2026.03.27.714818

**Authors:** Herve Emissah, Carolina Tecuatl, Giorgio A. Ascoli

## Abstract

**Background:** The rapid expansion of large-scale neuroscience datasets has increased the need for automated, accurate, and standardized quality control (QC). Manual proofreading of 3-dimensional neural morphology (SWC files) remains labor-intensive, error-prone, and non-scalable. We developed and evaluated a fully automated, machine-learning– driven QC pipeline to standardize neural reconstructions, detect and correct structural anomalies, and rectify dendritic labeling in pyramidal neurons.

**Methods:** We developed an end-to-end, cloud-deployed pipeline for automated QC, correction, and standardization of SWC-formatted neural morphologies. The framework integrates deterministic structural normalization, topology repair, geometric correction, quantitative morphometric analysis, and graph-based dendritic relabeling within a containerized React/Flask architecture deployed on Amazon Web Services. Rule-based algorithms systematically detect, classify, and correct structural irregularities including overlapping nodes, spurious side branches, non-positive radii, disconnected components, and anomalously long parent-child connections. A graph convolutional network, trained on Sholl-derived features from 20,500 pyramidal neurons, performs dendritic relabeling. Model training employed an 80/10/10 train–validation–test split with adaptive learning-rate scheduling and distributed execution across ten runs to evaluate stability and reproducibility. The pipeline generates images of the final product and computes quantitative morphometrics using L-Measure.

**Results:** All neuronal reconstructions were processed without manual intervention. Automated normalization and topology repair restored structurally coherent and biologically accurate morphologies suitable for quantitative analysis and visualization without data loss. Dendritic relabeling achieved a mean accuracy of 99.51%, consistent between validation and test sets, with class-weighted precision of 0.978, recall of 0.977, and F1-score of 0.977. Enforcing a single apical dendritic tree per neuron improved anatomical consistency without reducing classification performance. Distributed training completed all runs in approximately 25 hours, demonstrating scalability and reproducibility for large datasets.

**Conclusions:** We present a fully automated and cloud-scalable open-source pipeline for standardizing neural reconstructions and performing biologically consistent dendritic classification with near-perfect accuracy. The automated correction and relabeling procedures do not alter or compromise the size or unaffected morphological detail of the original SWC files, ensuring geometric fidelity and compatibility with downstream analysis tools. This open-access framework provides a robust foundation for high-throughput neural morphology curation and large-scale neuroanatomical analysis.

**Data Availability:** Processed results, model outputs, and source code are available at https://github.com/HerveEmissah/nmo_swc_standardization

The executable pipeline is accessible at https://swcstandardization.computational-neuromorpho.org
