## Supplementary material for "Automated Proofreading of Digitally Reconstructed Neural Morphology Enhances Accuracy, Scalability, and Standardization": Standardization and accuracy results: Pipeline1_swc-All.csv

Neuron_name	Soma_Surface	N_stems	N_bifs	N_branch	Width	Height	Depth	Diameter	Length	Surface	Volume	EucDistance	PathDistance	Branch_Order	Contraction	Fragmentation	Partition_asymmetry	Pk_classic	Bif_ampl_local	Bif_ampl_remote	Fractal_Dim
720575940616379707	35.5525	2	1848	3698	80.1106	100.48	46.01	0.383919	5141.05	6214.03	907.922	106.628	296.542	128	0.897523	15721	0.732348	1.12977	121.122	104.938	1.09004
720575940616383193	67.0992	1	1113	2227	46.6417	79.5702	36.23	0.363357	3619.62	4173.79	575.683	71.726	201.53	59	0.87239	17355	0.642898	1.10227	125.775	105.039	1.10799
720575940616390261	166.317	4	2396	4796	224.271	104.74	119.7	0.511682	5608.89	9453.9	2239.7	266.114	488.975	130	0.887612	16720	0.706126	1.20241	117.671	105.892	1.11314
720575940616392849	39.3704	1	463	927	46.152	335.75	40.43	0.363393	2136.37	2439.69	291.502	354.857	437.914	47	0.889533	10265	0.677528	1.04494	128.175	105.262	1.0833
720575940616399645	33.3781	1	345	691	52.9894	82.5386	37.67	0.332685	1236.1	1309.11	153.774	96.5386	197.433	54	0.858875	6045	0.675023	1.1141	120.532	100.816	1.12185
720575940616402269	60.1831	1	1550	3101	50.423	67.0891	43.21	0.309849	5096.87	5146.33	588.388	75.4573	262.15	102	0.865591	24027	0.672184	1.1294	126.555	105.114	1.11965
720575940616408065	39.9256	1	284	569	85.5378	88.944	55.72	0.368271	1486.95	1715.88	205.467	123.673	226.006	39	0.874505	7499	0.730068	1.08192	119.333	99.9408	1.0971
720575940616408262	32.0764	1	707	1415	64.4819	140.807	108.54	0.408396	2468.45	3150.39	445.432	168.037	412.157	103	0.872465	11647	0.71358	1.12599	122.833	101.691	1.11528
720575940616410171	58.137	3	956	1915	76.7999	88.0692	29.97	0.399203	2621.41	3322.98	471.951	99.922	268.135	46	0.877466	11803	0.60387	1.13774	129.145	111.058	1.12209
720575940616410566	61.8636	2	981	1964	115.928	137.74	82.52	0.36518	4128.35	4766.8	639.456	174.474	276.7	55	0.874399	19889	0.676082	1.06929	125.494	104.319	1.10216
720575940616413894	55.9922	1	2009	4019	45.8093	94.1477	122.34	0.329175	5592.27	5855.73	708.207	132.607	260.725	87	0.873722	26837	0.672332	1.13867	125.624	106.17	1.11683
720575940616415003	47.8324	1	886	1773	268.549	161.456	44.94	0.402031	3741.9	4724.1	675.796	214.528	316.088	68	0.858869	17675	0.691456	1.1275	124.546	103.892	1.12459
720575940616420865	60.2298	1	891	1783	174.28	137.861	53.82	0.416124	3475.22	4557.81	653.46	153.13	450.687	69	0.85953	16371	0.704127	1.08268	124.701	103.331	1.11748
720575940616425531	41.6475	1	754	1509	87.75	94.4006	42.24	0.346375	3174.67	3464.34	412.199	122.137	340.24	45	0.873359	15347	0.687278	1.04848	126.35	102.106	1.10755
720575940616429825	27.3467	1	438	877	150.976	194.408	116.79	0.49258	2914.66	4482.44	780.862	213.582	493.333	62	0.866203	14268	0.690932	1.07011	121.648	99.8106	1.09975
720575940616441181	41.7462	1	437	875	58.8938	101.852	50.21	0.345798	1675.6	1859.89	227.163	129.005	275.247	51	0.866492	8129	0.66186	1.09251	120.182	102.614	1.12097
720575940616448581	25.0163	1	219	439	53.7696	146.43	27.15	0.377261	1143.57	1347.78	160.709	156.702	302.564	44	0.868916	5646	0.698067	1.07561	124.156	106.197	1.11124
720575940616451909	57.1088	1	744	1489	80.8975	68.6028	104.01	0.337489	2748.55	2939.39	347.38	135.555	223.145	57	0.867021	13367	0.714148	1.09026	126.414	104.356	1.11947
720575940616459333	50.5641	1	538	1077	49.4227	116.35	16.2	0.425519	1527.87	2049	298.585	125.521	228.104	28	0.875033	6753	0.601774	1.10392	126.392	111.22	1.13004
720575940616462987	59.5577	1	335	671	103.187	296.169	79.05	0.492121	2000.16	3106.01	543.909	314.65	476.255	73	0.853417	9380	0.733226	1.06736	126.592	103.87	1.11027
720575940616463477	55.4038	1	2358	4717	217.682	59.27	99.55	0.41733	7873.17	10478.9	1800.05	230.39	549.422	104	0.878838	36928	0.647294	1.11012	125.887	104.063	1.10593
720575940616464340	130.07	1	608	1217	48.0048	96.696	29.91	0.551816	1812.67	3165.54	709.194	108.414	240.183	77	0.871059	7541	0.654535	1.1022	124.454	109.933	1.12566
720575940616466260	63.0819	3	988	1979	65.4502	117.309	25.52	0.406362	3149.08	4124.11	690.327	178.736	285.243	79	0.867987	14545	0.690408	1.13058	123.75	105.487	1.11617
720575940616466388	55.7031	1	207	415	186.58	81.7488	67.19	0.364272	1123.9	1290.01	168.87	131.593	248.966	44	0.87068	5533	0.713305	1.06377	120.896	99.271	1.10842
720575940616466805	70.3945	1	851	1703	138.911	106.909	70.42	0.42799	3992.6	5390.45	787.082	166.558	385.396	63	0.874545	18971	0.703889	1.05504	127.559	107.664	1.10888
720575940616481397	115.149	3	1853	3709	162.801	100.651	63.69	0.443899	5862.36	8167.57	1431.52	125.851	453.716	102	0.869342	27450	0.727789	1.14551	118.082	103.625	1.11778
720575940616483284	135.697	4	804	1612	87.9428	157.516	112.06	0.428068	3868.49	5172.56	809.523	177.276	415.283	64	0.862001	18354	0.64584	1.08579	123.551	104.614	1.12062
720575940616483414	28.7986	1	1460	2921	167.131	123.097	44.89	0.387852	4438.5	5487.72	834.501	157.836	314.779	81	0.864078	20009	0.695051	1.09421	122.994	105.821	1.13302
720575940616486230	120.622	1	2337	4675	79.2494	87.538	58.26	0.429345	7784.33	10503.9	1719.46	97.3349	218.043	55	0.868047	33568	0.683373	1.08269	125.559	110.921	1.13435
720575940616501877	103.625	1	1451	2903	66.3604	103.89	41.29	0.362244	4537.72	5262.03	718.341	108.247	291.717	111	0.867296	21436	0.692539	1.11912	122.33	103.293	1.11953
720575940616502109	30.8594	2	521	1044	60.5285	91.5281	83.32	0.355631	1969.9	2191.12	259.128	110.771	253.162	59	0.876666	9690	0.701739	1.08401	126.018	101.567	1.1063
720575940616504977	159.898	1	1646	3293	148.171	142.475	58.9	0.399386	5912.39	7470.87	1197.11	213.002	389.882	91	0.878998	27918	0.684579	1.08333	127.586	106.403	1.10313
720575940616505017	26.7745	1	254	509	75.4688	149.081	246.19	0.401559	2001.08	2516.33	351.303	223.669	335.526	33	0.864926	9595	0.680617	1.02933	126.823	100.146	1.09947
720575940616507865	63.0541	1	618	1237	77.48	177.565	98.26	0.459408	2426.06	3508.23	620.413	200.726	336.133	57	0.867825	10975	0.659578	1.0822	126.445	106.211	1.11834
720575940616511813	61.8305	1	478	957	77.8008	195.412	51.35	0.430187	1957.27	2602.8	371.198	213.888	324.7	36	0.860373	9286	0.629379	1.0411	129.331	109.076	1.13002
720575940616525429	21.4793	1	260	521	114.131	341.339	41.56	0.349689	1785.65	1945.5	212.507	398.476	495.702	32	0.867599	8848	0.66528	1.087	125.897	104.834	1.10127
720575940616538944	74.3181	2	526	1054	268.43	125.91	52.23	0.476272	2667.59	3959.01	689.958	323.267	640.413	45	0.869389	12439	0.69555	1.05325	123.984	103.93	1.10908
720575940616539990	109.021	1	195	391	50.9943	131.947	21.54	0.857398	932.564	2497.26	697.944	140.689	286.738	53	0.848226	3884	0.649278	1.10875	125.632	107.733	1.14032
720575940616543745	45.8073	1	477	955	26.5518	140.64	26.87	0.422946	1485.79	1974.02	283.512	146.204	239.664	44	0.863715	6819	0.632002	1.14588	124.759	104.019	1.13278
720575940616551029	1443.54	1	3002	6005	187.1	329.534	95.18	0.496495	13104.9	20639.1	4009.44	377.519	932.861	170	0.865225	60494	0.690248	1.0892	126.182	105.501	1.12126
720575940616566133	101.054	1	1236	2473	103.963	246.969	31.55	0.627799	3159.6	6493.35	1803.33	236.384	462.242	104	0.8697	11437	0.694913	1.10874	115.694	106.047	1.15042
720575940616702465	64.4792	1	1103	2207	65.4965	134.101	120.64	0.426837	3869.09	5461.69	1027.24	161.607	485.176	119	0.860325	17253	0.696099	1.13432	122.116	104.913	1.12941
720575940616848214	255.655	1	2002	4005	64.01	163.01	25.61	0.480597	5880.33	8870.86	1630.74	181.815	309.141	113	0.878513	25671	0.705317	1.10236	125.512	108.118	1.11744
720575940617422641	236.546	2	783	1568	111.311	232.49	59.91	0.485788	2401.3	3659.6	655.084	215.835	355.528	96	0.879045	10368	0.721005	1.11479	126.182	109.804	1.11909
720575940617425593	50.8995	1	817	1635	66.3923	124.84	47.82	0.387962	3628.04	4421.19	625.06	135.064	254.172	48	0.868323	17580	0.680684	1.04536	123.709	101.7	1.10294
720575940617429853	29.6295	3	918	1839	56.4748	88.4193	77.44	0.35622	3287.78	3675.22	442.024	106.287	235.06	80	0.873423	16058	0.736468	1.07991	128.548	104.697	1.1084
720575940617431325	129.458	2	786	1574	235.729	89.7568	76.63	0.490713	3387.49	5244.49	1001.52	265.811	437.062	52	0.887472	15427	0.695145	1.02118	130.584	109.115	1.08695
720575940617433627	139.602	1	506	1013	170.709	116.439	52.63	0.679476	2225.51	4702.42	1113.45	208.182	325.766	76	0.83098	10308	0.733626	1.0909	118.335	102.515	1.13176
720575940617440395	7.49588	1	2026	4053	156.08	64.1608	44.5	0.423613	6191.71	8415.06	1372.63	151.33	286.965	147	0.878482	26798	0.704491	1.10205	125.059	107.429	1.11515
720575940617440802	121.849	2	1286	2574	177.82	73.8191	66.58	0.412794	4266.45	5536	850.336	126.895	287.897	72	0.880082	19850	0.698149	1.08399	125.757	106.902	1.10826
720575940617441752	41.9059	3	597	1197	69.4105	165.79	31.43	0.444427	2300.46	3215.68	507.622	178.418	369.593	57	0.868808	10561	0.671485	1.06958	127.546	106.672	1.11892
720575940617452500	40.6237	1	1032	2065	54.3951	66.6592	36.89	0.342324	3744.71	4058.19	483.302	94.7675	184.819	56	0.860222	18138	0.689613	1.09356	127.689	105.449	1.1235
720575940617466395	30.8876	1	391	783	117.62	56.7431	42.59	0.390273	1771.31	2158.84	253.987	97.6362	276.454	36	0.863591	8591	0.662727	1.10887	125.854	101.935	1.11024
720575940617467712	94.9001	1	1304	2609	90.4945	110.548	55.2	0.39769	4814.42	6008.67	883.608	130.208	255.005	66	0.886477	22229	0.677555	1.05107	128.143	107.285	1.09033
720575940617470164	25.4225	1	478	957	114.654	76.4986	118.85	0.342324	2042.73	2228.42	258.774	144.54	345.98	49	0.863362	10057	0.68394	1.12465	124.131	104.357	1.11615
720575940617470932	26.4844	1	683	1367	47.6569	75.7606	36.74	0.312075	2304.14	2309.37	244.927	55.3204	196.912	54	0.863366	11230	0.672257	1.11433	124.355	104.421	1.12332
720575940617475028	27.4405	1	725	1451	55.5492	97.8108	42.7	0.329276	2552.67	2654.46	291.736	110.258	206.022	61	0.871014	12484	0.718877	1.09796	126.331	104.42	1.11079
720575940617476052	69.6028	2	1096	2194	343.64	153.24	67.47	0.356368	4700.47	5316.86	666.231	300.024	730.107	58	0.865136	23100	0.698493	1.09986	123.069	102.97	1.11826
720575940617476379	45.3366	1	537	1075	41.9187	94.329	24.75	0.373896	2065.82	2453.41	320.942	107.116	213.489	53	0.862008	9799	0.647071	1.07669	127.014	106.025	1.11853
720575940617479202	28.9969	1	614	1229	43.9473	75.3312	66.77	0.347542	2502.44	2739.08	330.438	82.2929	254.316	51	0.871526	12358	0.694838	1.08452	127.169	106.25	1.10289
720575940617479707	40.1545	1	243	487	125.219	188.86	79.09	0.391711	1580.58	1951.81	243.666	214.189	456.294	37	0.86523	7545	0.732435	1.05161	115.614	100.6	1.11748
720575940617488477	117.847	1	1323	2647	63.88	93.2596	40.91	0.402408	5362.81	6757.53	1045.09	157.587	261.944	67	0.875216	25442	0.641183	1.02492	127.909	107.203	1.10555
720575940617489409	25.2816	1	378	757	160.839	110.03	57.37	0.386487	1542.61	1878.14	239.319	143.211	251.686	48	0.88291	7197	0.763651	1.06219	126.383	107.597	1.10297
720575940617492821	49.9354	1	830	1661	249.04	93.26	91.71	0.386766	3411.02	4229.9	622.242	255.954	462.854	58	0.876923	16272	0.703528	1.09709	125.678	103.878	1.10156
720575940617493460	210.822	1	1752	3505	52.3269	91.7113	42.72	0.343753	5154.95	5817.26	766.439	117.726	285.86	94	0.87403	24271	0.689493	1.14557	126.476	106.055	1.11926
720575940617494417	24.4089	1	357	715	46.0676	80.4102	27.54	0.343574	1339.77	1484.21	183.311	97.5489	226.31	36	0.865897	6339	0.670604	1.09725	127.435	104.343	1.11524
720575940617494877	84.0893	1	1533	3067	43.1604	153.62	77.14	0.371026	5278.74	6304.44	893.637	170.793	302.747	90	0.870566	24466	0.693143	180.713	123.058	104.163	1.11003
720575940617496209	47.9427	1	387	775	102.318	354.62	34.3	0.364086	1961.62	2245.12	269.731	252.718	474.581	35	0.872866	9535	0.675512	1.11768	119.188	102.315	1.10922
720575940617496861	145.552	1	762	1525	117.214	215.042	85.25	0.42086	3624.1	4830.26	776.263	244.793	429.683	59	0.866979	17682	0.687097	1.09091	123.278	101.337	1.10086
720575940617496925	119.923	1	1046	2093	166.811	222.49	51.85	0.466636	4994.1	7214.04	1205.05	228.506	493.192	74	0.871602	23281	0.669957	1.01498	128.384	105.301	1.10492
720575940617497437	84.1046	1	1339	2679	91.1482	127.319	43.48	0.46305	4294.97	6598.92	1417.37	141.91	320.02	105	0.871525	19046	0.676655	105.013	124.052	106.576	1.1187
720575940617498717	124.64	1	690	1381	142.93	67.6833	83.43	0.45395	2526.15	3675.37	599.347	202.576	592.185	84	0.875841	11251	0.721265	1.07451	120.411	104.283	1.11511
720575940617499205	36.5009	1	1035	2071	77.6178	78.5817	54.11	0.344464	3539.63	3859.27	469.506	100.199	210.374	57	0.879395	16976	0.678167	1.07444	126.483	104.258	1.0996
720575940617501533	21.5997	1	545	1091	82.4387	162.451	42.35	0.334626	1773.54	1884.53	204.374	185.974	309.545	37	0.877162	8361	0.631157	1.09053	128.014	108.484	1.11128
720575940617503837	26.5566	1	661	1323	228.77	116.381	35.24	0.358539	2204.91	2497.27	313.367	211.966	318.734	82	0.870906	10282	0.71558	1.12008	123.353	104.631	1.11776
720575940618112310	159.951	7	2275	4557	86.1736	79.9087	55.7	0.50701	9488.23	14593.8	2494.69	107.015	223.667	34	0.869379	42945	0.625889	0.985678	129.606	108.332	1.11107
720575940618374558	46.0303	1	375	751	60.3961	158.03	76.86	0.402267	1954.16	2435.57	311.448	173.916	267.851	26	0.857357	9382	0.600602	1.03548	126.276	105.42	1.12724
720575940618380667	116.136	1	1890	3781	65.0901	104.806	91.93	0.411981	7214.36	9512.89	1475.53	157.597	405.066	134	0.864274	34108	0.682071	1.10234	125.998	105.182	1.1147
720575940618516894	82.5863	2	862	1726	181.44	140.392	75.71	0.432425	3903.9	5267.32	796.73	197.282	450.258	77	0.870542	18207	0.721331	1.06202	125.079	103.618	1.10926
720575940618518582	111.394	1	725	1451	67.792	131.079	85.92	0.502696	3835.82	5961.83	1119.66	170.585	560.435	88	0.878199	18398	0.72413	1.05063	123.294	102.692	1.0947
720575940618522673	27.8368	1	346	693	54.4421	99.7275	35.14	0.367776	1348.23	1538.63	187.847	121.54	216.634	56	0.873472	6673	0.731202	1.09851	124	100.337	1.10995
720575940618524481	96.2979	1	913	1827	272.38	92.8606	71.55	0.635236	3337.02	6602.4	1597.93	257.444	424.711	68	0.871362	14461	0.69731	1.08478	128.762	106.869	1.11057
720575940618532779	32.8422	1	349	699	158.22	133.823	31.16	0.395152	1838.06	2277.17	303.624	160.532	306.26	40	0.880737	8936	0.704978	1.04492	130.281	107.406	1.09753
720575940618536528	47.3662	1	768	1537	67.4021	104.221	55.35	0.345728	2913.56	3193.69	373.694	119.182	227.523	42	0.875606	14263	0.704888	1.09146	124.164	104.177	1.10757
